# Slow-cycling cells in glioblastoma: a specific population in the cellular mosaic of cancer stem cells

**DOI:** 10.1101/2022.01.25.477703

**Authors:** C Yang, G Tian, M Dajac, A Doty, S Wang, JH Lee, M Rahman, J Huang, BA Reynolds, MR Sarkisian, D Mitchell, LP Deleyrolle

## Abstract

Glioblastoma (GBM) exhibits populations of cells that drive tumorigenesis, treatment resistance, and disease progression. Cells with such properties have been described to express specific surface and intracellular markers or exhibit specific functional features including being slow-cycling or quiescent with the ability to generate proliferative progenies. In GBM, each of these cellular fractions was shown to harbor cardinal features of cancer stem cells ^1-7^. In this study we focus on the comparison of these cells and present evidence of great phenotypic and functional heterogeneity in brain cancer cell populations with stemness properties, especially between slow-cycling cells and cells phenotypically defined based on the expression of markers commonly used to enrich for cancer stem cells (CSCs). Our data support the cancer stem cell mosaicism model with slow-cycling cells representing critical tesserae.
