## Supplemental Table 1 for "Slow-cycling cells in glioblastoma: a specific population in the cellular mosaic of cancer stem cells"

### Sheet: Sheet1
Gene	Top2%_MMR (Cell Number=22)	Top5%_MMR (Cell Number=55)
CD133	5.45	72.6667
CD44	2.49743	3.80405
ITGB8	1.96289	2.86721
PTPRZ1	2.03061	2.80169
SOX2	1.99326	2.98653
		Identified as outliers by boxplot_methods
