## Supplemental Table 2 for "Slow-cycling cells in glioblastoma: a specific population in the cellular mosaic of cancer stem cells"

### Sheet: Sheet1
Lipid Gene signature from Table EV2 Hoang-Minh et. al., 2018
ADM
ANKRD1
ANXA3
ASS1
BDKRB1
BDNF
CA9
CCL20
COL1A1
CRHBP
CXCL5
CXCL6
CYP26B1
DBC1
DRD1
EPHA3
GATA6
GRIN2A
HSD17B2
HTR1B
HTR5A
ICAM1
IL6
INHBA
KRT19
LBP
LEP
LOX
MRC1
NEFH
NTSR1
P2RY2
PGR
PLAU
PLN
PTGDR
PTGDS
PTGER2
PTGER3
PTGES
PTGS2
PTPRN
PTPRU
RBP4
S100A9
SELE
SELP
SLIT2
SLIT3
SST
TAC1
THBS1
TNIP3
VDR
WNT11
WNT2
